# Error-free and efficient prime editing in absence of maternal Polθ

**DOI:** 10.64898/2026.02.02.703001

**Authors:** François Kroll, Malo Serafini, Luna de Barbarin, José Roberto Alvarez Vargas, Julie Thanh-Mai Dang, Marion Rosello, Marie As, Anne De Cian, Jean-Paul Concordet, Carine Giovannangeli, Filippo Del Bene

## Abstract

Prime editing is a versatile genome-editing technology developed to make small edits while minimising the unwanted mutations associated with approaches based on double-strand breaks. In zebrafish embryos, however, prime editing is highly error-prone, typically yielding more unwanted mutations than precise edits. Here, we show that most unwanted mutations are deletions flanked by microhomologies and insertions templated from neighbouring sequences, both hallmarks of microhomology-mediated end-joining of double-strand breaks. These breaks are unlikely to result from direct cleavage of both genomic strands by the prime editor. Instead, we propose that the rapid cell divisions of early zebrafish embryos promote the conversion of nicks into double-strand breaks by replication forks. Loss of maternally deposited DNA polymerase θ (Polθ), the core factor in microhomology-mediated end-joining, abolishes unwanted mutations and can increase edit rates above 50%, resulting in error-free and efficient prime editing. Our work identifies the source of unwanted prime-editing mutations in zebrafish and establishes a practical strategy to achieve high edit rates and near-perfect precision.
