## Supplementary File 1 for "Error-free and efficient prime editing in absence of maternal Polθ"

### Sheet: pegRNAs
locus	pegRNA	sequence
slc45a2	slc45a2_AA>GG	GACUACUGUAGGUCGUCAUAGUUUUAGAGCUAGAAAUAGCAAGUUAAAAUAAGGCUAGUCCGUUAUCAACUUGAAAAAGUGGGACCGAGUCGGUCCUCUCCUUCGGCCCCAUGACGACCTACAGU
slc45a2	slc45a2_AA>GG_PBS7	GACUACUGUAGGUCGUCAUAGUUUUAGAGCUAGAAAUAGCAAGUUAAAAUAAGGCUAGUCCGUUAUCAACUUGAAAAAGUGGGACCGAGUCGGUCCUCUCCUUCGGCCCCAUGACGACC
slc45a2	slc45a2_AA>GG_Opt3end	GACUACUGUAGGUCGUCAUAGUUUUAGAGCUAGAAAUAGCAAGUUAAAAUAAGGCUAGUCCGUUAUCAACUUGAAAAAGUGGGACCGAGUCGGUCCUCUCCUUCGGCCCCAUGACGACCTACAGUUU*mU*mU*mUU
slc45a2	slc45a2_AA>GG_AltScaffold	GACUACUGUAGGUCGUCAUAGUUUCAGAGCUAUGCUGGAAACAGCAUAGCAAGUUGAAAUAAGGCUAGUCCGUUAUCAACUUGAAAAAGUGGCACCGAGUCGGUGCUCUCCUUCGGCCCCAUGACGACCTACAGU
slc45a2	slc45a2_AA>GG_riboabasic	GACUACUGUAGGUCGUCAUAGUUUUAGAGCUAGAAAUAGCAAGUUAAAAUAAGGCUAGUCCGUUAUCAACUUGAAAAAGUGGGACCGAGUCGGUCC.rab.UCUCCUUCGGCCCCAUGACGACCTACAGU
ctnnb1	ctnnb1_G>A	CAACAGUCUUACCUGGACUCGUUUUAGAGCUAGAAAUAGCAAGUUAAAAUAAGGCUAGUCCGUUAUCAACUUGAAAAAGUGGGACCGAGUCGGUCCGAGUGGAUUCCUAAGUCCAGGUAAGACU
slc45a2	slc45a2_GG>AA	GACUACUGUAGGUCGUCAUGGUUUUAGAGCUAGAAAUAGCAAGUUAAAAUAAGGCUAGUCCGUUAUCAACUUGAAAAAGUGGGACCGAGUCGGUCCUCUCCUUCGGCCUUAUGACGACCUACAGU
cacng2b	cacng2b_G>C	GGUGGAAUGCGGCAGUAUGGGUUUAAGAGCUAUGCUGGAAACAGCAUAGCAAGUUUAAAUAAGGCUAGUCCGUUAUCAACUUGAAAAAGUGGCACCGAGUCGGUGCGCUCAAACACGCCCAUACUGCCGCAUUUU
cacng2b	cacng2b_ins3	GGUGGAAUGCGGCAGUAUGGGUUUAAGAGCUAUGCUGGAAACAGCAUAGCAAGUUUAAAUAAGGCUAGUCCGUUAUCAACUUGAAAAAGUGGCACCGAGUCGGUGCGCGCUCAAACACCCCGUUCAUACUGCCGCAUUUU
cacng2b	cacng2b_ins6	GGUGGAAUGCGGCAGUAUGGGUUUAAGAGCUAUGCUGGAAACAGCAUAGCAAGUUUAAAUAAGGCUAGUCCGUUAUCAACUUGAAAAAGUGGCACCGAGUCGGUGCGCGCUCAAACACCCCCUCGUUCAUACUGCCGCAUUUU
cacng2b	cacng2b_del3	GGUGGAAUGCGGCAGUAUGGGUUUAAGAGCUAUGCUGGAAACAGCAUAGCAAGUUUAAAUAAGGCUAGUCCGUUAUCAACUUGAAAAAGUGGCACCGAGUCGGUGCGCGCUCAAACACCC---UACUGCCGCAUUUU
cacng2b	cacng2b_del6	GGUGGAAUGCGGCAGUAUGGGUUUAAGAGCUAUGCUGGAAACAGCAUAGCAAGUUUAAAUAAGGCUAGUCCGUUAUCAACUUGAAAAAGUGGCACCGAGUCGGUGCACCCCGCGCUCAAACA------UACUGCCGCAUUUU
adgrf3b	adgrf3b_C>G	UGUGUAUGGCAGAUGUCCAGGUUUAAGAGCUAUGCUGGAAACAGCAUAGCAAGUUUAAAUAAGGCUAGUCCGUUAUCAACUUGAAAAAGUGGCACCGAGUCGGUGCGCUUCGUCGCGUCUGGACAUCUGCCUUUU
adgrf3b	adgrf3b_ins3	UGUGUAUGGCAGAUGUCCAGGUUUAAGAGCUAUGCUGGAAACAGCAUAGCAAGUUUAAAUAAGGCUAGUCCGUUAUCAACUUGAAAAAGUGGCACCGAGUCGGUGCGCUUCGUCGCCUCUGAAAGACAUCUGCCUUUU
adgrf3b	adgrf3b_del3	UGUGUAUGGCAGAUGUCCAGGUUUAAGAGCUAUGCUGGAAACAGCAUAGCAAGUUUAAAUAAGGCUAGUCCGUUAUCAACUUGAAAAAGUGGCACCGAGUCGGUGCAAUGGCGCUUCGUC---UCUGGACAUCUGCCUUUU
BFP	BFP	CUCGUGACCACCCUGACCCAGUUUUAGAGCUAGAAAUAGCAAGUUAAAAUAAGGCUAGUCCGUUAUCAACUUGAAAAAGUGGGACCGAGUCGGUCCACUGCACGCCGUAGGUCAGGGUGGUUUUU
Comments
Each pegRNA sequence given 5′ (spacer side) to 3′ (PBS side)
spacer in blue.
PBS in green.
RTT in green, with edit in red (- for deletions).
scaffold & other parts in black.
slc45a2_AA>GG_riboabasic: was ordered from Horizon Discovery. Notation for the riboabasic spacer was "rab".
BFP pegRNA was used as non-targeting control in acridine orange (apoptosis) experiment.

### Sheet: gRNAs
locus	target	PAM
slc45a2	GACTACTGTAGGTCGTCATG	GGG
tyr	TAACTTCACCATCCCGTACT	GGG
tyr_baseediting	CTGTGTTCTCATCCTGGAAG	CCT
Comments
target: 20-nt target sequence on 5′–3′ genomic strand.
PAM: on 5′–3′ genomic strand, in 5′–3′ direction.
tyr_baseediting gRNA: from Rosello et al., 2022 (Nature Communications), target is given here for reference
gRNAs were crRNA/tracrRNA duplex.
Full sequence of crRNA ordered from IDT: /AltR1/nnnnnnnnnnnnnnnnnnnnGUUUUAGAGCUAUGCU/AltR2/
e.g. tyr crRNA was
/AltR1/UAACUUCACCAUCCCGUACUGUUUUAGAGCUAUGCU/AltR2/
Sequence of tracrRNA from IDT: /AltR1/AGCAUAGCAAGUUAAAAUAAGGCUAGUCCGUUAUCAACUUGAAAAAGUGGCACCGAGUCGGUGCUUU/AltR2/

### Sheet: PCRprimers
locus	Fw	Rv	size	fullsize	amplicon
slc45a2(WT)	TCGTCGGCAGCGTCAGATGTGTATAAGAGACAGGTACAGTCTGGTGTGGCTCA	GTCTCGTGGGCTCGGAGATGTGTATAAGAGACAGTCACCCACCTGTTGTGACTG	187	254	gtacagtctggtgtggctcataagccccattttgggttttatcctacagcccgtcatcggctcggcgagcgactactgtaggtcgtcatgGGGccgaaggagaccgtacatactcttactggggattctgatgttagtgggcatgactttatttctaaatggagatgcagtcacaacaggtgggtga
slc45a2(121*)	same	same	same	same	gtacagtctggtgtggctcataagccccattttgggttttatcctacagcccgtcatcggctcggcgagcgactactgtaggtcgtcataAGGccgaaggagaccgtacatactcttactggggattctgatgttagtgggcatgactttatttctaaatggagatgcagtcacaacaggtgggtga
slc45a2(WT)	AACCATGACTCTTCTTACTGAGGAC	GACCCTGAAACTCATCTACTTCCTT	546	546	aaccatgactcttcttactgaggaccagccttgcaggttctctgcaccggaaagcccaattgcatccatggagcagtaccaggtggactcggagcttaaagaggactgtttggacaacatggaagcggctgtttttggagtggtggagcctccgaggcgctctaggggaaggttgattatgcacgggtcggccatgtttggaagggaattctgctacgctgttgaggctgcgtttgtcacgccagtgttgctgagcgttggacttcccagacgtctgtacagtctggtgtggctcataagccccattttgggttttatcctacagcccgtcatcggctcggcgagcgactactgtaggtcgtcatgGGGccgaaggagaccgtacatactcttactggg…
ctnnb1	TCGTCGGCAGCGTCAGATGTGTATAAGAGACAGCTGACTTGATGGAGCTGGAAATG	GTCTCGTGGGCTCGGAGATGTGTATAAGAGACAGCATCGTCATCCTCCGGGTTG	156	223	catcgtcatcctccgggttgcctttgccactcagggacggggcagtagttgtggccccagagtggattCCTgagtccaggtaagactgttgctgccaatggctgactgcagccttgcgatccggatccatggccatttccagctccatcaagtcag
tyr	TCGTCGGCAGCGTCAGATGTGTATAAGAGACAGCGGGTGTATCTGCTGTTTTGGG	GTCTCGTGGGCTCGGAGATGTGTATAAGAGACAGCCTTCCAGGATGAGAACACAGA	187	254	cgggtgtatctgctgttttgggagcatgagatccggaagctgacgggagactttaacttcaccatcccgtactGGGactggcgggacgcgcaggactgtcaggtgtgcacggatgagctgatgggggcgcgcagcagcctcaaccgcagcctgatcagcccctcctctgtgttctcatcctggaagg
cacng2b	TCGTCGGCAGCGTCAGATGTGTATAAGAGACAGTCGTCGTGTCCCCTTGAGTT	GTCTCGTGGGCTCGGAGATGTGTATAAGAGACAGAGTACAGCCAGTAGTCGGTGCC	190	257	tcgtcgtgtccccttgagttgtcaaatatttatttcctgtacatcaagcggaaagggggctcccctctggtggaatgcggcagtatggGGGtgtttgagcgcggggtgcagatgctcctgaccaccgtgggcgccttcgcagccttcagcctgatgaccatcgcggtgggcaccgactactggctgtact
adgrf3b	TCGTCGGCAGCGTCAGATGTGTATAAGAGACAGCCAGTATCCATTTGTCTTTAAAAGCG	GTCTCGTGGGCTCGGAGATGTGTATAAGAGACAGGTATACATTGAGGCACCTGCAG	210	277	ccagtatccatttgtctttaaaagcgtgactgcagacatttctgtacatgtatctgaaagcattatttcactccctggtcccaaagtcaatggcgcttcgtcgCCTctggacatctgccatacacatttgctcatagcttctatagaggtacagttcagctgttgtcttgaattatagcataattttcctgcaggtgcctcaatgtatac
Comments
In italic/bold are Illumina (Nextera) adapters.
The part complementary to the genome is in regular font.
size: size of amplicon (bp).
fullsize: size of amplicon (bp), with Illumina adapters (they add +67 bp).
amplicon: amplicon sequence on wild-type reference genome (5′–3′ genomic strand), with PAM in uppercase.
This reference was used for alignment of sequencing reads.
slc45a2 546-bp amplicon was used for germline transmission experiment.

### Sheet: polq
locus	Fw	Rv	size	fullsize
polq	GCGGGCAAGAAGATCCAAGTTT	GTGTCTGTGGCGAGAGAGAAGA	686	686
Comments
polq primers used for genotyping.
wild-type amplicon
gcgggcaagaagatccaagtttggcagcgtggcactcataccaataatctgcacaccagtagaggtactctgaccagagtttctttaaatagaaaagatgttcacttccaccatgcataataaacataatttattttaaaattccattttaacataccgtgttgcagttttttgggcaatgtatcgtattttagtaagcaaaagctctaacagatatccacgaccagagtccccaaccatgtgcagctcatcaactacaacagttcctgcagtttgagagagaatttagttttttaaacgtacctgtcacaacattataagaggccaaatattttttgttatttttaccaagtaaatccagtttatcttcttcaatgagtctgttgacgagtccgttag…
mutant amplicon (219-bp deletion)
gcgggcaagaagatccaagtttggcagcgtggcactcataccaataatctgcacaccagtagaggtactctgaccagagtttctttaaatagaaaagatgttcacttccaccatgcataataaacataatttattttaaaattccattttaacataccgtgttgcagttttttgggcaatgtatcgtattttagtaagcaaaagctctaacagatatccacgaccagagtcccc---------------------------------------------------------------------------------------------------------------------------------------------------------------------…

### Sheet: DSBinvitro
substrate	strand	position	sequence
BFP	Fw 5′–3′	full	GTGCTGCTTCATGTGGTCGGGGTAGCGGCTGAAGCACTGCACGCCGTGGGTCAGGGTGGTCACGAGGGTGGGCCAGG/3Phos/
	Fw 5′–3′	prenicked_left	GTGCTGCTTCATGTGGTCGGGGTAGCGGCTGAAGCACTGCACGC
	Fw 5′–3′	prenicked_right	CGTGGGTCAGGGTGGTCACGAGGGTGGGCCAGG/3Phos/
	Rv 5′–3′	full	CCTGGCCCACCCTCGTGACCACCCTGACCCACGGCGTGCAGTGCTTCAGCCGCTACCCCGACCACATGAAGCAGCAC/3Phos/
DNMT1	Fw 5′–3′	full	TCTGCCCTCCCGTCACCCCTGTTTCTGGCACCAGGAATCCCCAACATGCACTGATGTTGTGTTTTTAACATG/3Phos/
	Rv 5′–3′	full	CATGTTAAAAACACAACATCAGTGCATGTTGGGGATTCCTGGTGCCAGAAACAGGGGTGACGGGAGGGCAGA/3Phos/
spacer sequences
BFP	GCUGAAGCACUGCACGCCGU
DNMT1	GAUUCCUGGUGCCAGAAACA
